# Experiment-free learning of exoskeleton assistance remains an unsolved problem

**DOI:** 10.64898/2026.04.01.715109

**Authors:** Steven H. Collins, Friedl De Groote, Robert D. Gregg, He (Helen) Huang, Tommaso Lenzi, Massimo Sartori, Gregory S. Sawicki, Jennie Si, Patrick Slade, Aaron J. Young

**Author notes:** **Correspondence and requests for materials** should be addressed to Steven H. Collins,. Authors listed in alphabetical order by surname; roles described in Author Contributions.

## Abstract

In "Experiment-free exoskeleton assistance via learning in simulation", Luo et al. [1] present an ambitious framework for developing exoskeleton controllers through reinforcement learning exclusively in computer simulation. The authors report that a control policy trained on a small dataset from one subject was directly transferred to physical hardware, reducing human metabolic cost during walking, running, and stair climbing by more than any prior device. If confirmed, this would represent a major breakthrough for the field of wearable robotics and their clinical applications. However, a close examination of the published materials casts doubt on these claims. The reported experimental results violate physiological limits on the relationship between mechanical power and muscle energy use during gait^2,3,4^. The algorithmic claims are surprising and cannot be verified; in contrast with established replicability standards in machine learning^5,6^, executable code has not been made available. We conclude that the goals of this study have not yet been verifiably achieved and make recommendations for avoiding publication errors of this type in the future.
