## Supplementary material for "Experiment-free learning of exoskeleton assistance remains an unsolved problem": Replication Study Data and Code: Applied torque.xlsx

### Sheet: Sheet1
Normalized assistance torque (Nm/kg)
Normal walk (1.25 m/s)
Gait phase (%)	Participant 1	Participant 2	Participant 3	Participant 4	Participant 5	Participant 6	Participant 7	Participant 8	Average
0	0.17033	0.185262	0.176124	0.165501	0.118784	0.179133	0.14858	0.184079	0.165974
1	0.169873	0.184841	0.174792	0.163541	0.117651	0.177715	0.14756	0.182211	0.164773
2	0.168758	0.183703	0.170749	0.158136	0.115068	0.174243	0.144984	0.177196	0.161605
3	0.167153	0.182345	0.165591	0.151233	0.111853	0.1697	0.142507	0.170806	0.157649
4	0.164998	0.181083	0.159847	0.143679	0.108346	0.165226	0.140172	0.164609	0.153495
5	0.162224	0.180025	0.154231	0.136028	0.104733	0.161468	0.138344	0.158653	0.149463
6	0.158723	0.178911	0.148906	0.128789	0.101125	0.158417	0.136604	0.153625	0.145638
7	0.154322	0.177411	0.143635	0.122407	0.0979118	0.155824	0.134619	0.14889	0.141878
8	0.14897	0.175281	0.138476	0.116635	0.095244	0.153352	0.132052	0.144272	0.138035
9	0.142413	0.172338	0.133018	0.11143	0.0930312	0.150597	0.12873	0.139448	0.133876
10	0.134561	0.168498	0.127547	0.106432	0.0910083	0.14715	0.124531	0.134236	0.129245
11	0.12563	0.163757	0.121674	0.101362	0.0887053	0.142692	0.119605	0.128554	0.123997
12	0.116019	0.157947	0.115565	0.096151	0.0856123	0.137097	0.114262	0.122169	0.118103
13	0.105925	0.151148	0.10915	0.0905515	0.0814334	0.130308	0.108676	0.115106	0.111537
14	0.0955809	0.143174	0.102157	0.084446	0.0759535	0.122306	0.102732	0.107389	0.104217
15	0.0852533	0.133903	0.0945805	0.0777456	0.0689126	0.113232	0.0963522	0.0986041	0.096073
16	0.0752004	0.12345	0.0861837	0.0705448	0.0601843	0.103281	0.0892924	0.0884182	0.0870693
17	0.0654101	0.111712	0.0770038	0.0627518	0.0499479	0.0928308	0.0815337	0.0768821	0.077259
18	0.0558093	0.0988183	0.0668455	0.0547615	0.0384421	0.0824244	0.0729888	0.0636078	0.0667122
19	0.0462958	0.0845573	0.0559532	0.046509	0.0261986	0.0718557	0.0635841	0.0493394	0.0555366
20	0.0367844	0.0695177	0.044557	0.0379422	0.0139501	0.0602129	0.0535397	0.0340844	0.0438236
21	0.0274241	0.0540565	0.0329272	0.0291927	0.00233002	0.0470124	0.0425422	0.0185751	0.0317575
22	0.0183028	0.0380061	0.0217386	0.020179	-0.00804651	0.0315019	0.031001	0.00289769	0.0194476
23	0.0097189	0.0219022	0.011014	0.0108621	-0.0168759	0.0136981	0.0185348	-0.0128285	0.00700321
24	0.00199653	0.00547553	0.000970826	0.00150099	-0.023952	-0.00505115	0.00582293	-0.0276394	-0.00510946
25	-0.00444815	-0.0104585	-0.00861725	-0.00824976	-0.0294418	-0.0235399	-0.00673276	-0.0414618	-0.0166187
26	-0.00915343	-0.0249298	-0.0178728	-0.0180441	-0.0332588	-0.040304	-0.0175217	-0.0530201	-0.0267631
27	-0.0117153	-0.0366581	-0.0266957	-0.0277761	-0.0350866	-0.0540995	-0.0263397	-0.0614422	-0.0349767
28	-0.0119149	-0.0432561	-0.0344101	-0.0359413	-0.0345321	-0.0643135	-0.0307034	-0.0658369	-0.0401135
29	-0.00992173	-0.0437006	-0.0409188	-0.0405644	-0.0321494	-0.0704118	-0.0280543	-0.0658436	-0.0414456
30	-0.00649271	-0.0381057	-0.0451813	-0.0400525	-0.028355	-0.07223	-0.0213248	-0.0610716	-0.0391017
31	-0.00304115	-0.0283769	-0.045833	-0.0344444	-0.0233578	-0.069746	-0.0146066	-0.0512346	-0.0338301
32	-0.000753939	-0.0171357	-0.0421904	-0.0263872	-0.0180645	-0.0633149	-0.00991794	-0.0368443	-0.0268261
33	-0.000291762	-0.00628635	-0.0361777	-0.0185077	-0.0137036	-0.0545314	-0.00643763	-0.0201368	-0.0195091
34	-0.00161062	0.00306743	-0.0303254	-0.0121014	-0.0105812	-0.045452	-0.00318576	-0.003036	-0.0129031
35	-0.00432218	0.00984663	-0.0265091	-0.00627016	-0.00826449	-0.0377669	-0.000446518	0.0113514	-0.00779766
36	-0.00818577	0.0135793	-0.0244571	-0.000380303	-0.00706234	-0.0326041	0.000478778	0.0225471	-0.00451054
37	-0.0127144	0.0146477	-0.0228653	0.00532654	-0.00757063	-0.0303509	-0.00161816	0.0298462	-0.00316237
38	-0.0169373	0.0138973	-0.0211181	0.00872627	-0.00907315	-0.0307624	-0.00743272	0.0326662	-0.00375423
39	-0.0203678	0.0124364	-0.0205727	0.00708717	-0.00990496	-0.0326044	-0.0169496	0.0306703	-0.00627571
40	-0.0234023	0.0111398	-0.0229623	0.00109855	-0.0102302	-0.0342203	-0.0266967	0.0244336	-0.010105
41	-0.0269826	0.00926075	-0.0262934	-0.00498958	-0.0106882	-0.0346579	-0.0338129	0.0160161	-0.0140185
42	-0.0323989	0.00530676	-0.0264756	-0.00787174	-0.0116616	-0.0347407	-0.0382651	0.00933476	-0.0170965
43	-0.0395707	-0.00166323	-0.0232392	-0.00783721	-0.0144007	-0.036055	-0.0424455	0.00792655	-0.0196606
44	-0.0471927	-0.0117224	-0.0208807	-0.00788135	-0.0193977	-0.0405144	-0.0474009	0.0112525	-0.0229672
45	-0.0546377	-0.0235059	-0.0222404	-0.010467	-0.025365	-0.0477998	-0.0532297	0.0131204	-0.0280156
46	-0.0616745	-0.0361083	-0.0258978	-0.0160558	-0.031608	-0.0557864	-0.0597662	0.0076307	-0.0349083
47	-0.0679664	-0.0480847	-0.0308723	-0.0245126	-0.0380568	-0.0637326	-0.0670865	-0.00541268	-0.0432156
48	-0.0732625	-0.0583044	-0.0372395	-0.034627	-0.0441428	-0.0720414	-0.0744565	-0.0213256	-0.051925
49	-0.0776005	-0.0665526	-0.0446552	-0.0453574	-0.0489266	-0.0806987	-0.0806752	-0.0358502	-0.0600395
50	-0.0811309	-0.072451	-0.051981	-0.0558209	-0.0523401	-0.0890384	-0.084616	-0.049207	-0.0670732
51	-0.084077	-0.076494	-0.0584385	-0.0649563	-0.0548978	-0.0964881	-0.086034	-0.0601245	-0.0726888
52	-0.0867117	-0.079256	-0.0641592	-0.0723964	-0.0570306	-0.10267	-0.0854109	-0.0688471	-0.0770603
53	-0.0892669	-0.0813966	-0.0693778	-0.0777551	-0.0588313	-0.107631	-0.0835579	-0.0752693	-0.0803857
54	-0.091878	-0.083195	-0.0740295	-0.0812802	-0.0603272	-0.111377	-0.0812048	-0.0802647	-0.0829446
55	-0.0945428	-0.084694	-0.0781504	-0.0834954	-0.0614139	-0.113845	-0.0787993	-0.0843754	-0.0849145
56	-0.0971718	-0.0857283	-0.0815688	-0.0847748	-0.0620345	-0.115039	-0.0767461	-0.0879583	-0.0863777
57	-0.0996538	-0.0860249	-0.0844891	-0.0855553	-0.0621774	-0.115019	-0.0752773	-0.0915119	-0.0874635
58	-0.101834	-0.0855197	-0.086965	-0.0861421	-0.0618798	-0.113833	-0.0746416	-0.0949228	-0.0882172
59	-0.103511	-0.0841906	-0.08928	-0.086786	-0.0611884	-0.111471	-0.0748395	-0.09815	-0.0886771
60	-0.104572	-0.0821841	-0.0912648	-0.0875807	-0.0601795	-0.107877	-0.0757067	-0.10085	-0.0887769
61	-0.104926	-0.0797043	-0.0929042	-0.0883698	-0.0589355	-0.102965	-0.0769261	-0.102697	-0.0884286
62	-0.104356	-0.0770197	-0.0940633	-0.0890143	-0.0575461	-0.0969957	-0.0781784	-0.103451	-0.0875782
63	-0.102696	-0.0742731	-0.0946286	-0.0894257	-0.0560752	-0.090537	-0.0792981	-0.103104	-0.0862546
64	-0.0999373	-0.0716999	-0.0944169	-0.0896962	-0.0545363	-0.084171	-0.080169	-0.101753	-0.0845474
65	-0.0962366	-0.0693104	-0.0933268	-0.0899409	-0.0529201	-0.0785281	-0.080806	-0.0996764	-0.0825932
66	-0.0918937	-0.0670641	-0.091508	-0.0900375	-0.0512898	-0.0739675	-0.0811927	-0.0970051	-0.0804948
67	-0.0874144	-0.0650844	-0.0893034	-0.0897586	-0.0497175	-0.0704176	-0.0812235	-0.0938692	-0.0783486
68	-0.0833165	-0.0634639	-0.0870041	-0.0889557	-0.0482799	-0.0677756	-0.0806297	-0.090172	-0.0761997
69	-0.0798977	-0.0623338	-0.0848841	-0.0874009	-0.0469918	-0.0659302	-0.0792436	-0.0862801	-0.0741203
70	-0.0773825	-0.0617004	-0.0829785	-0.0851719	-0.0457859	-0.0645657	-0.0771098	-0.0824519	-0.0721433
71	-0.0757887	-0.0615384	-0.0811988	-0.0822069	-0.0446318	-0.0634464	-0.0744137	-0.0791231	-0.0702935
72	-0.0749244	-0.0617851	-0.0794343	-0.0786964	-0.043554	-0.0624858	-0.0714258	-0.0768619	-0.068646
73	-0.0744887	-0.0623893	-0.0775519	-0.0748912	-0.0425448	-0.0615558	-0.0683665	-0.0758244	-0.0672016
74	-0.0741989	-0.0632522	-0.0756474	-0.0711705	-0.041548	-0.060564	-0.0655501	-0.0762045	-0.066017
75	-0.0737642	-0.0643005	-0.0737286	-0.0676602	-0.0404538	-0.0593922	-0.063032	-0.0778193	-0.0650188
76	-0.072922	-0.0649663	-0.0717969	-0.0644884	-0.0391527	-0.0578779	-0.0608422	-0.080012	-0.0640073
77	-0.0715176	-0.0646802	-0.0697643	-0.0614031	-0.0375761	-0.0558106	-0.0587846	-0.0820079	-0.062693
78	-0.0694566	-0.0627374	-0.067559	-0.0582611	-0.0357623	-0.0530534	-0.0566591	-0.0827391	-0.0607785
79	-0.0667022	-0.0588383	-0.065011	-0.054656	-0.0337248	-0.0494941	-0.0542117	-0.0814555	-0.0580117
80	-0.0631581	-0.052782	-0.0620218	-0.050462	-0.0314693	-0.0451297	-0.0514018	-0.0777942	-0.0542773
81	-0.0588247	-0.0449779	-0.0583719	-0.0456909	-0.0289951	-0.0402099	-0.048046	-0.0719844	-0.0496376
82	-0.0536147	-0.0360253	-0.0538916	-0.0403049	-0.0262079	-0.0349575	-0.0441757	-0.0644822	-0.0442075
83	-0.0476179	-0.0260656	-0.0483881	-0.0344162	-0.022945	-0.0297452	-0.0396183	-0.0561207	-0.0381146
84	-0.0408099	-0.0155149	-0.0416837	-0.0282518	-0.0190625	-0.0247107	-0.0344806	-0.0472796	-0.0314742
85	-0.0329074	-0.00418436	-0.0340441	-0.0216408	-0.014603	-0.0196516	-0.0287939	-0.0388971	-0.0243403
86	-0.023569	0.00821552	-0.025657	-0.0147341	-0.00966281	-0.0141351	-0.0224968	-0.0310356	-0.0166344
87	-0.0122456	0.0221844	-0.0167653	-0.00731781	-0.00432206	-0.00742593	-0.0155891	-0.0235584	-0.00812997
88	0.00200256	0.0381747	-0.00692574	0.000848446	0.00138918	0.00115706	-0.00769272	-0.0159144	0.00162988
89	0.0196471	0.0557083	0.00427118	0.0100096	0.00767651	0.0120612	0.00131021	-0.007111	0.0129466
90	0.0401762	0.0751552	0.0176219	0.0201083	0.0149312	0.0256969	0.0116898	0.00378235	0.0261452
91	0.0628519	0.0954274	0.0341633	0.032057	0.0234575	0.0421006	0.0238963	0.0175099	0.041433
92	0.0860745	0.115364	0.0528461	0.0468021	0.0337045	0.0608567	0.0382033	0.0348551	0.0585883
93	0.108131	0.133948	0.0743439	0.0635714	0.0465093	0.0816624	0.0543324	0.0566216	0.0773899
94	0.127423	0.149854	0.0963666	0.0823183	0.0613166	0.103784	0.0722405	0.0817707	0.0968841
95	0.143245	0.162617	0.118767	0.101942	0.0763718	0.125317	0.0909245	0.108134	0.115915
96	0.155004	0.172105	0.139199	0.121381	0.0906123	0.144384	0.110192	0.132066	0.133118
97	0.16283	0.178569	0.155916	0.139151	0.102532	0.159666	0.126427	0.154595	0.147461
98	0.167531	0.182644	0.167985	0.153385	0.111464	0.170574	0.139727	0.171023	0.158042
99	0.169872	0.184756	0.174296	0.162158	0.11702	0.177025	0.146346	0.180875	0.164043
100	0.170521	0.18547	0.176482	0.165311	0.118818	0.179001	0.148578	0.184231	0.166051
