## Supplementary material for "Experiment-free learning of exoskeleton assistance remains an unsolved problem": Replication Study Data and Code: Demographic information.xlsx

### Sheet: Sheet1
Subject	Gender	Age (years)	Height (cm)	Weight (kg)	Trial1	Trial2	Trial3	Trial4
1	M	22	172	79	C2	C3	C1	C4
2	M	20	178	106	C3	C1	C2	C4
3	M	20	165	68	C4	C2	C3	C1
4	F	27	166	54	C3	C4	C1	C2
5	F	19	165	50	C4	C2	C3	C1
6	F	28	165	69	C2	C1	C4	C3
7	F	25	165	63	C1	C3	C2	C4
8	F	21	158	58	C4	C3	C2	C1
9	M	20	175	77	C2	C3	C1	C4
10	M	23	180	70	C2	C1	C3	C4
	mean	22.5	168.9	69.4
	std	3.17105	6.99921	15.9039
